# Iron limitation differentially affects viral replication in key marine microbes

**DOI:** 10.1101/2024.07.22.604475

**Authors:** Charmaine C. M. Yung, Rachel L. Kelly, Kathryn M. Kauffman, Brady Cunningham, Amy Zimmerman, Alexandra Z. Worden, Seth G. John

## Abstract

Viral lysis accounts for much of microbial mortality in the ocean, and iron (Fe) is a critical micronutrient that can limit phytoplankton growth, yet interactions between Fe-nutrition and viral lysis are not well known. Here, we present viral infection dynamics under Fe-limited and Fe-replete conditions for three distinct marine microbes, the photosynthetic picoeukaryote *Ostreococcus lucimarinus*, the cyanobacterium *Synechococcus*, and two strains of the heterotrophic bacterium *Vibrio*. Iron limitation of *Ostreococcus* resulted in slowed growth, and a corresponding decrease in viral burst sizes was observed; this is similar to results from studies of larger eukaryotic phytoplankton (Slagter et al. 2016; Kranzler et al. 2021), where reduced viral replication under Fe-limitation is attributed to the viral reliance on host metabolism and replication machinery. For one strain of *Vibrio*, Fe-limitation similarly impacted viral dynamics, increasing the latent period before infected cells burst to release new virus, and reducing the number of infective viral particles released upon viral lysis. Unexpectedly, for another strain of *Vibrio*, Fe-limitation had no discernible effect on viral replication. Furthermore, dynamics of three *Synechococcus* cyanophages was not affected by Fe-limitation of the host, either in terms of latent period or burst size. The results illuminate the extraordinary ability of some marine viruses, particularly cyanophages, to highjack host metabolism to produce new viral particles, even when host growth is compromised. This has implications for marine ecology and carbon cycling in Fe-limited regions of the global ocean.
