## Supplemental Table 1 for "Iron limitation differentially affects viral replication in key marine microbes"

### Sheet: Supp Data 1
Supplementray Data 1: Table showing the relative abundance of Vibrio splendidus in the Monatery Bay Time Series samples
Accession	Library ID	Datatype	Station	Date	Depth	Size Fraction	Relative abundance of Vibrio splendidus (%)
SRR12104087	MBTS.5May14.M2.m3	16S rRNA amplicon, V4, community	M2	2014-05-05	5m	>3 µm	0.0338088
SRR12104088	MBTS.5May14.M2.l3	16S rRNA amplicon, V4, community	M2	2014-05-05	5m	0.2-3 µm	0.0049535
SRR12104089	MBTS.5May14.M2.20m	16S rRNA amplicon, V4, community	M2	2014-05-05	20m	> 0.2 µm	0.0176207
SRR12104090	MBTS.5May14.M2.10m	16S rRNA amplicon, V4, community	M2	2014-05-05	10m	> 0.2 µm	0.0111062
SRR12104091	MBTS.5May14.M2.0m	16S rRNA amplicon, V4, community	M2	2014-05-05	0m	> 0.2 µm	0.00596092
SRR12104092	MBTS.5May14.M1.m3	16S rRNA amplicon, V4, community	M1	2014-05-05	5m	>3 µm	0.0103167
SRR12104093	MBTS.5May14.M1.l3	16S rRNA amplicon, V4, community	M1	2014-05-05	5m	0.2-3 µm	0.00296627
SRR12104094	MBTS.5May14.M1.20m	16S rRNA amplicon, V4, community	M1	2014-05-05	20m	> 0.2 µm	0.00612767
SRR12104095	MBTS.5May14.M1.10m	16S rRNA amplicon, V4, community	M1	2014-05-05	10m	> 0.2 µm	0.00126519
SRR12104097	MBTS.5May14.M1.0m	16S rRNA amplicon, V4, community	M1	2014-05-05	0m	> 0.2 µm	0.00159676
SRR12104098	MBTS.5May14.C1.20m	16S rRNA amplicon, V4, community	C1	2014-05-05	20m	> 0.2 µm	0.00388212
SRR12104099	MBTS.5May14.C1.10m	16S rRNA amplicon, V4, community	C1	2014-05-05	10m	> 0.2 µm	0.00312244
SRR12104100	MBTS.5May14.C1.0m	16S rRNA amplicon, V4, community	C1	2014-05-05	0m	> 0.2 µm	0.00330676
SRR12104101	MBTS.30Apr15.M1.m2	16S rRNA amplicon, V4, community	M1	2015-04-30	5m	>2 µm	0.0068865
SRR12104102	MBTS.30Apr15.M1.l2	16S rRNA amplicon, V4, community	M1	2015-04-30	5m	0.2-2 µm	0.00516393
SRR12104103	MBTS.30Apr15.M1.0m	16S rRNA amplicon, V4, community	M1	2015-04-30	0m	> 0.2 µm	0.00331691
SRR12104104	MBTS.2Apr14.M1.m3	16S rRNA amplicon, V4, community	M1	2014-04-02	5m	>3 µm	0.0130561
SRR12104105	MBTS.2Apr14.M1.l3	16S rRNA amplicon, V4, community	M1	2014-04-02	5m	0.2-3 µm	0.00102944
SRR12104106	MBTS.2Apr14.M1.20m	16S rRNA amplicon, V4, community	M1	2014-04-02	20m	> 0.2 µm	0.0119385
SRR12104108	MBTS.2Apr14.M1.10m	16S rRNA amplicon, V4, community	M1	2014-04-02	10m	> 0.2 µm	0.00315521
SRR12104109	MBTS.2Apr14.M1.0m	16S rRNA amplicon, V4, community	M1	2014-04-02	0m	> 0.2 µm	0.00231799
SRR12104110	MBTS.20Mar14.M2.m3	16S rRNA amplicon, V4, community	M2	2014-03-20	5m	>3 µm	0.0114837
SRR12104111	MBTS.20Mar14.M2.l3	16S rRNA amplicon, V4, community	M2	2014-03-20	5m	0.2-3 µm	0.00125226
SRR12104112	MBTS.20Mar14.M2.20m	16S rRNA amplicon, V4, community	M2	2014-03-20	20m	> 0.2 µm	0.0024193
SRR12104113	MBTS.20Mar14.M2.10m	16S rRNA amplicon, V4, community	M2	2014-03-20	10m	> 0.2 µm	0.00256801
SRR12104114	MBTS.20Mar14.M2.0m	16S rRNA amplicon, V4, community	M2	2014-03-20	0m	> 0.2 µm	0.000996706
SRR12104115	MBTS.20Mar14.M1.m3	16S rRNA amplicon, V4, community	M1	2014-03-20	5m	>3 µm	0.00112573
SRR12104116	MBTS.20Mar14.M1.l3	16S rRNA amplicon, V4, community	M1	2014-03-20	5m	0.2-3 µm	0.00170263
SRR12104117	MBTS.20Mar14.M1.20m	16S rRNA amplicon, V4, community	M1	2014-03-20	20m	> 0.2 µm	0.00308298
SRR12104119	MBTS.20Mar14.M1.10m	16S rRNA amplicon, V4, community	M1	2014-03-20	10m	> 0.2 µm	0.00282542
SRR12104120	MBTS.20Mar14.M1.0m	16S rRNA amplicon, V4, community	M1	2014-03-20	0m	> 0.2 µm	0
SRR12104121	MBTS.20Mar14.C1.20m	16S rRNA amplicon, V4, community	C1	2014-03-20	20m	> 0.2 µm	0.00937159
SRR12104122	MBTS.20Mar14.C1.10m	16S rRNA amplicon, V4, community	C1	2014-03-20	10m	> 0.2 µm	0.00153425
SRR12104123	MBTS.20Mar14.C1.0m	16S rRNA amplicon, V4, community	C1	2014-03-20	0m	> 0.2 µm	0.00169777
*Relative abundance of Vibrio splendidus (%) was calculated based on the published data from Needham, David M., et al. "The microbiome of a bacterivorous marine choanoflagellate contains a resource-demanding obligate bacterial associate." Nature microbiology 7.9 (2022): 1466-1479.
